# Non-toxigenic *Vibrio cholerae* challenge strains for evaluating vaccine efficacy and inferring mechanisms of protection

**DOI:** 10.1101/2021.12.17.473008

**Authors:** Bolutife Fakoya, Karthik Hullahalli, Daniel H. F. Rubin, Deborah R. Leitner, Roma Chilengi, David A. Sack, Matthew K. Waldor

## Abstract

Human challenge studies are instrumental for testing cholera vaccines, but these studies use outdated strains and require inpatient facilities. Here, we created next-generation isogenic Ogawa and Inaba *V. cholerae* challenge strains (ZChol strains) derived from a contemporary Zambian clinical isolate representative of current dominant pandemic *V. cholerae*. To minimize the risk of severe diarrhea these strains were rendered non-toxigenic, since antibody responses which limit *V. cholerae* colonization are the primary mechanism of immune protection. These strains did not cause diarrhea in infant mice and proved to accurately gauge reduction in intestinal colonization mediated by effective vaccination. They are also valuable as targets for measuring vibriocidal antibody responses. Using barcoded ZChol strains, we discovered that vaccination tightens the infection bottleneck without restricting pathogen expansion *in vivo*. ZChol strains have the potential to enhance the safety, relevance, and scope of future cholera vaccine challenge studies and be valuable reagents for studies of immunity to cholera.
