## Supplemental Table 2 for "Non-toxigenic *Vibrio cholerae* challenge strains for evaluating vaccine efficacy and inferring mechanisms of protection"

### Sheet: VPI1
ZTox.fasta
Name	Description	Contig	Location	Identity	Start	End
VC0817	Putative transposae vpiT	1	Chromosome I	100	2213339	2212362
VC0818	Uncharacterized protein	1	Chromosome I	100	2211656	2212336
VC0819	Aldehyde dehydrogenase aldA	1	Chromosome I	100	2209794	2211314
VC0820	ToxR-activated gene A lipoprotein tagA	1	Chromosome I	100	2209614	2206573
VC0821	Uncharacterized protein	1	Chromosome I	99.9	2206460	2204763
VC0823	Uncharacterized protein	1	Chromosome I	100	2201862	2200924
VC0824	Thiol peroxidase tpx	1	Chromosome I	100	2200814	2200320
VC0825	Toxin coregulated pilus biosynthesis protein I tcpI	1	Chromosome I	100	2198182	2200044
VC0826	Toxin coregulated pilus biosynthesis protein P tcpP	1	Chromosome I	100	2197740	2197075
VC0827	Toxin coregulated pilus biosynthesis protein H tcpH	1	Chromosome I	100	2197090	2196680
VC0828	Toxin coregulated pilin tcpA	1	Chromosome I	99.9	2196136	2195462
VC0829	Toxin coregulated pilus biosynthesis protein B tcpB	1	Chromosome I	100	2195382	2194090
VC0830	Toxin coregulated pilus biosynthesis protein Q tcpQ	1	Chromosome I	100	2194090	2193638
VC0831	Toxin coregulated pilus biosynthesis outer membrane protein C tcpC	1	Chromosome I	100	2193635	2192166
VC0832	Toxin coregulated pilus biosynthesis protein R tcpR	1	Chromosome I	100	2192173	2191718
VC0833	Toxin coregulated pilus biosynthesis protein D tcpD	1	Chromosome I	100	2191730	2190894
VC0834	Toxin coregulated pilus biosynthesis protein S tcpS	1	Chromosome I	100	2190878	2190420
VC0835	Toxin coregulated pilus biosynthesis protein T tcpT	1	Chromosome I	100	2190430	2188919
VC0836	Toxin coregulated pilus biosynthesis protein E tcpE	1	Chromosome I	100	2188944	2187922
VC0837	Toxin coregulated pilus biosynthesis protein F tcpF	1	Chromosome I	100	2187912	2186896
VC0838	TCP pilus virulence regulatory protein toxT tcpN	1	Chromosome I	100	2186689	2185859
VC0839	Prepilin leader peptidase/N-methyltransferase tcpJ	1	Chromosome I	100	2185859	2185098
VC0840	Accessory colonization factor AcfB acfB	1	Chromosome I	100	2185091	2183211
VC0841	Accessory colonization factor AcfC acfC	1	Chromosome I	99.7	2183205	2182436
VC0842	RDD domain-containing protein	1	Chromosome I	100	2182420	2181947
VC0843	TagE protein tagE	1	Chromosome I	100	2181938	2181030
VC0844	Accessory colonization factor AcfA acfA	1	Chromosome I	100	2180380	2181027
VC0845	Accessory colonization factor AcfD acfD	1	Chromosome I	100	2180206	2175644
VC0847	Integrase intV	1	Chromosome I	100	2172460	2173728

### Sheet: VPI2
ZTox.fasta
Name	Description	Contig	Location	Identity	Start	End
VC1758	Prophage integrase IntA	1	Chromosome I	100	1778425	1779660
VC1759	Uncharacterized protein	1	Chromosome I	100	1779756	1780211
VC1759	Uncharacterized protein	1	Chromosome I	89.3	2173279	2173689
VC1760	Putative helicase	1	Chromosome I	100	1783140	1780342
VC1761	VC1761	1	Chromosome I	100	1783791	1783187
VC1762	EH Signature domain-containing protein	1	Chromosome I	100	1785233	1783782
VC1763	Chemotaxis protein MotB-related protein	1	Chromosome I	100	1785964	1785230
VC1764	Uncharacterized protein	1	Chromosome I	100	1788077	1785957
VC1765	Type I site-specific deoxyribonuclease	1	Chromosome I	100	1791181	1788122
VC1766	Uncharacterized protein	1	Chromosome I	100	1793209	1791218
VC1767	DUF262 domain-containing protein	1	Chromosome I	100	1794614	1793202
VC1768	Methylase S domain-containing protein	1	Chromosome I	100	1795943	1794615
VC1769	Site-specific DNA-methyltransferase	1	Chromosome I	100	1798341	1795960
VC1770	Uncharacterized protein	1	Chromosome I	100	1800545	1798482
VC1771	Uncharacterized protein	1	Chromosome I	100	1804144	1800527
VC1772	WYL domain-containing protein	1	Chromosome I	100	1804217	1805077
VC1773	Kelch domain-containing protein	1	Chromosome I	100	1806212	1805142
VC1774	N-acetylneuraminate epimerase nanM	1	Chromosome I	100	1807381	1806227
VC1775	Uncharacterized protein	1	Chromosome I	100	1808399	1807563
VC1776	Putative N-acetylneuraminate lyase	1	Chromosome I	100	1809424	1808528
VC1777	Sialic acid TRAP transporter large permease protein SiaM	1	Chromosome I	100	1810745	1809462
VC1778	Sialic acid TRAP transporter small permease protein SiaQ	1	Chromosome I	100	1811262	1810753
VC1779	Sialic acid-binding periplasmic protein SiaP	1	Chromosome I	100	1812290	1811325
VC1781	Putative N-acetylmannosamine-6-phosphate 2-epimerase nanE	1	Chromosome I	100	1812517	1813227
VC1782	N-acetylmannosamine kinase nanK	1	Chromosome I	100	1813215	1814078
VC1783	N-acetylglucosamine-6-phosphate deacetylase	1	Chromosome I	100	1814082	1815218
VC1784	Sialidase nanH	1	Chromosome I	100	1815642	1817987
VC1785	Transcriptional regulator	1	Chromosome I	100	1818310	1818134
VC1786	UPF0758 protein	1	Chromosome I	100	1818454	1818930
VC1787	Uncharacterized protein	1	Chromosome I	100	1818927	1819064
VC1788	Uncharacterized protein	1	Chromosome I	100	1140446	1141141
VC1788	Uncharacterized protein	1	Chromosome I	100	1819855	1819160
VC1788	Uncharacterized protein	2	Chromosome II	100	2015	1320
VC1789	Transposase OrfAB, subunit B	1	Chromosome I	99.8	1139272	1140449
VC1789	Transposase OrfAB, subunit B	1	Chromosome I	99.8	1463891	1465065
VC1789	Transposase OrfAB, subunit B	1	Chromosome I	99.8	1821029	1819852
VC1789	Transposase OrfAB, subunit B	1	Chromosome I	99.8	2629815	2630992
VC1789	Transposase OrfAB, subunit B	2	Chromosome II	99.8	3189	2012
VC1789	Transposase OrfAB, subunit B	2	Chromosome II	99.8	357251	356074
VC1789	Transposase OrfAB, subunit B	2	Chromosome II	99.8	55756	56933
VC1791	Uncharacterized protein	1	Chromosome I	100	1138270	1139229
VC1791	Uncharacterized protein	1	Chromosome I	100	1822031	1821072
VC1792	Uncharacterized protein	1	Chromosome I	100	1137695	1138054
VC1792	Uncharacterized protein	1	Chromosome I	100	1822606	1822247
VC1793	Uncharacterized protein	1	Chromosome I	100	1137275	1137646
VC1793	Uncharacterized protein	1	Chromosome I	100	1823026	1822655
VC1794	Uncharacterized protein	1	Chromosome I	100	1136636	1137214
VC1794	Uncharacterized protein	1	Chromosome I	100	1823665	1823087
VC1795	Putative transcriptional regulator	1	Chromosome I	100	1136297	1136617
VC1795	Putative transcriptional regulator	1	Chromosome I	100	1824004	1823684
VC1796	Middle operon regulator-related protein	1	Chromosome I	100	1135936	1136310
VC1796	Middle operon regulator-related protein	1	Chromosome I	100	1824365	1823991
VC1797	Uncharacterized protein	1	Chromosome I	100	1134665	1135126
VC1797	Uncharacterized protein	1	Chromosome I	100	1825636	1825175
VC1798	Eha protein	1	Chromosome I	100	1133553	1134662
VC1798	Eha protein	1	Chromosome I	100	1826748	1825639
VC1799	Integrase catalytic domain-containing protein	1	Chromosome I	100	1131824	1133581
VC1799	Integrase catalytic domain-containing protein	1	Chromosome I	100	1828477	1826720
VC1800	Uncharacterized protein	1	Chromosome I	100	1130846	1131817
VC1800	Uncharacterized protein	1	Chromosome I	100	1829455	1828484
VC1801	Uncharacterized protein	1	Chromosome I	100	1130172	1130507
VC1801	Uncharacterized protein	1	Chromosome I	100	1830129	1829794
VC1802	Uncharacterized protein	1	Chromosome I	100	1129946	1130182
VC1802	Uncharacterized protein	1	Chromosome I	100	1830355	1830119
VC1804	Uncharacterized protein	1	Chromosome I	100	1129117	1128854
VC1805	Uncharacterized protein	1	Chromosome I	100	1128803	1128357
VC1806	G domain-containing protein	1	Chromosome I	100	1128250	1127264
VC1807	VC1807	1	Chromosome I	100	1126589	1127229
VC1808	Uncharacterized protein	1	Chromosome I	100	1126297	1125452
VC1809	Putative transcriptional regulator	1	Chromosome I	100	1125137	1125337

### Sheet: VSP1
ZTox.fasta
Name	Description	Contig	Location	Identity	Start	End
VC0174	SPOR domain-containing protein	1	Chromosome I	100	2995980	2995033
VC0175	Deoxycytidylate deaminase-related protein	1	Chromosome I	100	2993191	2994780
VC0176	Putative transcriptional regulator vspR	1	Chromosome I	100	2992365	2992673
VC0177	transcriptional regulator vspR	1	Chromosome I	100	2992262	2991699
VC0178	Patatin-related protein capV	1	Chromosome I	100	2990785	2989718
VC0179	Cyclic GMP-AMP synthase dncV	1	Chromosome I	100	2989698	2988394
VC0180	ThiF domain-containing protein	1	Chromosome I	99.9	2988391	2986637
VC0181	Prok-JAB domain-containing protein	1	Chromosome I	100	2986644	2986177
VC0182	Uncharacterized	1	Chromosome I	100	2985735	2986166
VC0183	Phage integrase int	1	Chromosome I	100	2983652	2985763
VC0184	Uncharacterized	1	Chromosome I	100	2981954	2983642
VC0185	Putative transposase	1	Chromosome I	100	2980755	2981957
VC0186	Glutathione reductage gorA	1	Chromosome I	100	2979314	2980666
VC RS00860	Uncharacterized	1	Chromosome I	100	2992882	2993115
VC RS00875	Uncharacterized	1	Chromosome I	100	2991282	2991034

### Sheet: VSP2
ZTox.fasta
Name	Description	Contig	Location	Identity	Start	End
VC0489	Putative hemolysin	1	Chromosome I	100	2637735	2639495
VC0490	Uncharacterized protein	1	Chromosome I	100	2635012	2636973
VC0491	Uncharacterized protein	1	Chromosome I	100	2634475	2635011
VC0492	Uncharacterized protein	1	Chromosome I	100	2633340	2634506
VC0493	Uncharacterized protein	1	Chromosome I	100	2632209	2633084
VC0494	Uncharacterized protein	1	Chromosome I	100	2631824	2631180
VC0500a	TransposaseOrfAB,subunit a	1	Chromosome I	82.5	1139447	1139583
VC0500a	TransposaseOrfAB,subunit a	1	Chromosome I	82.5	1464063	1464199
VC0500a	TransposaseOrfAB,subunit a	1	Chromosome I	82.5	1820854	1820718
VC0500a	TransposaseOrfAB,subunit a	1	Chromosome I	82.5	2629990	2630126
VC0500a	TransposaseOrfAB,subunit a	2	Chromosome II	82.5	3014	2878
VC0500a	TransposaseOrfAB,subunit a	2	Chromosome II	82.5	357076	356940
VC0500a	TransposaseOrfAB,subunit a	2	Chromosome II	82.5	55931	56067
VC0501b	Transposase	1	Chromosome I	71.3	2211656	2212115
VC0513	AraC family transcriptional regulator	1	Chromosome I	99.9	2628886	2628071
VC0514	Methyl-accepting chemotaxis protein	1	Chromosome I	100	2628074	2626194
VC0515	Putative signal transduction protein	1	Chromosome I	100	2626090	2624858
VC0516	Phage integrase	1	Chromosome I	100	2623227	2624468
VC0517	RNA polymerase sigma factor RpoD	1	Chromosome I	100	2620964	2622841
